# Chemokine expression profile of an innate granuloma

**DOI:** 10.1101/2024.01.30.577927

**Authors:** Megan E. Amason, Cole J. Beatty, Carissa K. Harvest, Daniel R. Saban, Edward A. Miao

**Affiliations:** Department of Integrative Immunobiology, Duke University School of Medicine, Durham, NC, USA 27710; Department of Molecular Genetics and Microbiology, Duke University School of Medicine, Durham, NC, USA 27710; Department of Microbiology and Immunology, University of North Carolina at Chapel Hill, Chapel Hill, NC, USA 27599; Department of Pathology, Duke University School of Medicine, Durham, NC, USA 27710; Department of Cell Biology, Duke University School of Medicine, Durham, NC, USA 27710; Department of Ophthalmology, Duke University School of Medicine, Durham, NC, USA

**Keywords:** granuloma, *Chromobacterium violaceum*, chemokines, CCR2

## Abstract

Granulomas are defined by the presence of organized layers of immune cells that include macrophages. Granulomas are often characterized as a way for the immune system to contain an infection and prevent its dissemination. We recently established a mouse infection model where *Chromobacterium violaceum* induces the innate immune system to form granulomas in the liver. This response successfully eradicates the bacteria and returns the liver to homeostasis. Here, we sought to characterize the chemokines involved in directing immune cells to form the distinct layers of a granuloma. We use spatial transcriptomics to investigate the spatial and temporal expression of all CC and CXC chemokines and their receptors within this granuloma response. The expression profiles change dynamically over space and time as the granuloma matures and then resolves. To investigate the importance of monocyte-derived macrophages in this immune response, we studied the role of CCR2 during *C. violaceum* infection. *Ccr2*^−/−^ mice had negligible numbers of macrophages, but large numbers of neutrophils, in the *C. violaceum*-infected lesions. In addition, lesions had abnormal architecture resulting in loss of bacterial containment. Without CCR2, bacteria disseminated and the mice succumbed to the infection. This indicates that macrophages are critical to form a successful innate granuloma in response to *C. violaceum*.

**Impact statement:** A successful innate granuloma requires CCR2 to organize the macrophage ring, and without CCR2, mice succumb to *Chromobacterium violaceum* infection.
