## Supplementary material for "Chemokine expression profile of an innate granuloma": Source Data

### Sheet: Figure 6A
Survival Curve - WT vs CCR2
Day	WT	Ccr2-/-
5		1
6		1
6		1
6		1
7		1
8		1
9		1
9		1
9		1
21	0
21	0
21	0
21	0
21	0
21	0
21	0
21	0
21	0
21	0

### Sheet: Figure 6B
Bacterial Burdens - Liver - WT vs CCR2
	WT	Ccr2-/-
Log10 CFU/Liver	5.95	6.66
	5.72	7.79
	5.85	6.67
	5.95	8
	6.55	7.74
	5.66	7.23
	5.1	6.74

### Sheet: Figure 6C
Bacterial Burdens - Spleen - WT vs CCR2
	WT	Ccr2-/-
Log10 CFU/Spleen	1.2	2.11
	1.97	5.15
	1.2	1.79
	1.2	3.29
	1.46	2.59
	1.2	2.33
	1.2	2.25

### Sheet: Figure6F-K
Flow Cytometry - WT vs CCR2 (PERCENTS)
	Percent -Liver Neutrophils								Percent -Spleen Neutrophils								Percent -Blood Neutrophils
		WT			Ccr2-/-					WT			Ccr2-/-					WT			Ccr2-/-
	Uninfected	2.91	1.41	2.03	3.59	1.51	3.84		Uninfected	1.81	2.7	2.44	2.03	2.03	3.25		Uninfected	2.82	0.34	4.93	4.24	0.91	11.9
	Infected	27.7	16.5	25.9	56.4	43.3	56.5		Infected	17.7	12.1	19.4	21.4	16.8	13.4		Infected	66.4	50.7	61.4	87.5	46.7	82.2
	Percent -Liver Macrophages								Percent -Spleen Macrophages								Percent -Blood Monocytes
		WT			Ccr2-/-					WT			Ccr2-/-					WT			Ccr2-/-
	Uninfected	5.02	3.73	9.58	2.87	2.51	4.87		Uninfected	2.2	3.64	4.88	1.89	3.15	4.42		Uninfected	3.23	0.58	1.61	0.61	0.84	0.39
	Infected	21.2	30.1	37.7	9.09	6.9	3.91		Infected	5.37	8.9	9.81	2.9	5.35	4.81		Infected	3.35	3.21	5.29	0.46	1.28	2.44
	Liver Counts x10^6								Spleen Counts x10^6
		WT			Ccr2-/-					WT			Ccr2-/-
	Uninfected	3	3	5.75	2.25	3	3		Uninfected	25	60	40	20	27.5	40
	Infected	12	21	29.25	16	7	19.25		Infected	60	100	95	72.5	60	45
	Back-Calculated Neuts/Liver								Back-Calculated Neuts/Spleen
		WT			Ccr2-/-					WT			Ccr2-/-
	Uninfected	87300	42300	116725	80775	45300	115200		Uninfected	452500	1620000	976000	406000	558250	1300000
	Infected	3324000	3.465e+06	7575750	9024000	3031000	1.08762e+07		Infected	10620000	12100000	1.843e+07	15515000	10080000	6030000
	Back-Calculated Macs/Liver								Back-Calculated Macs/Spleen
		WT			Ccr2-/-					WT			Ccr2-/-
	Uninfected	150600	111900	550850	64575	75300	146100		Uninfected	550000	2184000	1952000	378000	866250	1.768e+06
	Infected	2544000	6321000	11027250	1454400	483000	752675		Infected	3222000	8900000	9.3195e+06	2102500	3210000	2164500

### Sheet: Figure 5-FS1
Bacterial Burdens - Liver and Spleen, Reparixin (3 DPI)
	PBS	Reparixin			PBS	Reparixin
Log10 CFU/Liver	6.47	6.46		Log10 CFU/Spleen	1.13	1.13
	6.01	6.44			1.13	1.13
	6.54	6.94			1.13	1.57
		6.93				2.28
Bacterial Burdens - Liver and Spleen, Reparixin (1 DPI)
	PBS	Reparixin			PBS	Reparixin
Log10 CFU/Liver	5.68	5.5		Log10 CFU/Spleen	1.13	1.13
	5.84	5.44			1.13	1.13
	6.01	5.38			1.13	1.42
	5.68	5.87			1.13	1.13
	5.87	5.28			1.42	1.13
		5.84				1.44
Flow Cytometry - Reparixin
	Count -Liver Neutrophils						Count -Spleen Neutrophils
	Female		Male				Female		Male
	PBS	Reparixin	PBS	Reparixin			PBS	Reparixin	PBS	Reparixin
	1897	935	1633	2735			569	424	744	786
	1105	609	1027	1393			735	413	739	681
	138	510	1571	1287			180	336	875	829
	Count -Liver Macrophages						Count -Spleen Macrophages
	Female		Male				Female		Male
	PBS	Reparixin	PBS	Reparixin			PBS	Reparixin	PBS	Reparixin
	1291	1608	1197	1407			329	414	478	424
	2015	1442	1794	1637			419	383	411	370
	572	1660	1772	1648			384	411	361	309

### Sheet: Figure 6-FS1
Flow Cytometry - WT vs CCR2 (COUNTS)
	Count -Liver Neutrophils								Count -Spleen Neutrophils								Count -Blood Neutrophils
		WT			Ccr2-/-					WT			Ccr2-/-					WT			Ccr2-/-
	Uninfected	183	86	176	220	90	301		Uninfected	144	181	232	157	148	304		Uninfected	122	11	220	167	13	573
	Infected	1871	945	2275	3576	2747	4714		Infected	1284	888	1818	1605	876	628		Infected	3907	2497	4548	6701	2887	3637
	Count -Liver Macrophages								Count -Spleen Macrophages								Count -Blood Monocytes
		WT			Ccr2-/-					WT			Ccr2-/-					WT			Ccr2-/-
	Uninfected	317	224	829	176	150	382		Uninfected	175	244	464	146	230	414		Uninfected	140	19	72	24	12	19
	Infected	1433	1721	3312	577	438	326		Infected	389	654	919	218	278	226		Infected	197	158	392	35	79	108

### Sheet: Figure 7-FS4
CCL2 ELISA - WT vs CCR2 (Serum and Liver, 3 DPI)
Serum	WT - Uninfected	Ccr2-/- Uninfected	WT - Infected	Ccr2-/- Infected
pg/mL CCL2	68.13	228.65	221.06	2572.24
	125.89	480.13	338.82	3618.97
	131.25	184.49	426.6	5351.34
	152.65		595.93
	144.64		525.59
			470.47
			280.91
Liver	WT - Uninfected	Ccr2-/- Uninfected	WT - Infected	Ccr2-/- Infected
pg/mL CCL2	350.44	327.35	1529.07	3556.62
	367.12	484.95	2569.71	2921.62
	369.62	389.56	1846.48	3902.94
	414.31		2354.59
	357.1		2551.04
			3151.31
			2647.44
